# Imaging the impact of rotifer consumption on bacterial behaviors in the zebrafish gut

**DOI:** 10.64898/2026.01.26.701418

**Authors:** Susana Márquez Rosales, Piyush Amitabh, Emily M. Olmstead, Emily P. R. Avey, Elena S. Wall, Lizett Ortiz de Ora, Travis J. Wiles, Raghuveer Parthasarathy

## Abstract

The gut microbiota influence many aspects of their host’s health and physiology including the digestion of food, and food intake in turn influences the composition of the gut microbiome. However, the ways in which food can alter the behavior of intestinal bacteria remain largely unknown, due in large part to the difficulty of assessing behavior *in situ*. Larval zebrafish provide a model for addressing this gap because of their optical transparency and their ability to be prepared germ-free and then associated with specific microbial species. Using light sheet fluorescence microscopy to visualize bacteria inside the intestines of live zebrafish larvae, we examine the properties of two commensal strains with markedly different physical characteristics. One is a zebrafish-commensal *Enterobacter* species that forms large aggregates in unfed larvae, and the other is a pathobiont *Vibrio* species that is motile and planktonic. Following host consumption of rotifers, a common food, *Enterobacter* clusters disintegrate into motile individuals. *Vibrio* remains planktonic in fed larvae but decreases the activity of its Type VI Secretion System, leading to a strong decrease in damage to host tissue. Our results reveal that feeding can have major impacts on bacterial behavior that should be considered in models of normal gut microbiome dynamics as well as pathogenesis.
