## Supplementary material for "Imaging the impact of rotifer consumption on bacterial behaviors in the zebrafish gut": CSV files of plotted data: fig1D.csv

	group	day	fish	TotGFP	MaxRFP
0	empty	10-8	f1	530.0	32896655685.0
1	empty	10-8	f2	541.0	38090482068.0
2	empty	10-8	f3	634.0	32107632001.0
3	empty	10-8	f4	778.0	21611978099.0
4	empty	10-8	f6	674.0	42064941346.0
5	empty	10-8	f7	432.0	43199329132.0
6	rot	10-9	f6	1266.0	476161026861.0
8	rot	4-24	f4	30199.0	74688545000.0
9	rot	4-24	f9	11132.0	57832907000.0
10	rot	4-25	f2	4866.0	40934200000.0
11	rot	4-25	f11	2202.0	45820195000.0
13	rot	5-29	f3	884.0	62622917000.0
14	rot	5-29	f4	1490.0	86479190000.0
15	rot	5-29	f6	1131.0	66986394000.0
16	rot	5-29	f7	1124.0	33746178000.0
18	rot	5-29	f10	2152.0	85103470000.0
19	empty	5-29	f1	624.0	40692500000.0
21	empty	5-29	f8	889.0	42181210000.0
22	empty	5-29	f11	569.0	29901373000.0
23	rot	5-29	f7	1124.0	33746178000.0
24	rot	5-29	f10-2	2228.0	48492560000.0
25	rot	8-14	f2	1980.0	38468717356.0
26	rot	11-13	f2	1088.0	43965560791.0
27	rot	10-8	f11	1781.0	74978188734.0
28	rot	10-8	f12	6183.0	63945034681.0
29	rot	10-8	f13	1003.0	136059922244.0
30	empty	10-23	f8	657.0	32313053946.0
31	empty	10-23	f9	525.0	21107821925.0
32	rot	10-23	f11	3658.0	215208748749.0
