## Supplementary material for "Imaging the impact of rotifer consumption on bacterial behaviors in the zebrafish gut": CSV files of plotted data: fig2DEF.csv

	group	day	fish	Volume[µm^3]
0	ENGFP	1-22	f2	69.81812500000001
1	ENGFP	1-22	f2	5853.499843750001
2	ENGFP	1-22	f15	2880.31453125
3	ENGFP	1-22	f15	309.90375000000006
4	ENGFP	1-22	f15	40.58640625
5	ENGFP	1-22	f16	9520.350937500001
6	ENGFP	1-22	f16	717.11453125
7	ENGFP	1-23	f2	8075.876250000001
8	ENGFP	1-23	f2	143.70281250000002
9	ENGFP	11-14	f1	11273.488281250002
10	ENGFP	11-14	f1	6067.390468750001
11	ENGFP	11-15	f1	17604.756406250002
12	ENGFP	11-15	f1	38.632343750000004
13	ENGFP	11-15	f1	10.377656250000001
14	ENGFP	11-15	f1	4852.9934375
15	ENGFP	11-15	f1	559.918125
16	ENGFP	11-15	f1	57.69765625000001
0	ENrot	1-22	f6	2.7462500000000003
1	ENrot	1-22	f6	26.247812500000002
2	ENrot	1-22	f6	9.057343750000001
3	ENrot	1-22	f6	68.12812500000001
4	ENrot	1-22	f6	27.11921875
5	ENrot	1-22	f6	2.87828125
6	ENrot	1-22	f6	9.955156250000002
7	ENrot	1-22	f6	10.060781250000002
8	ENrot	1-22	f6	62.186718750000004
9	ENrot	1-22	f6	19.567031250000003
10	ENrot	1-22	f6	7.129687500000001
11	ENrot	1-22	f6	46.97671875
12	ENrot	1-22	f6	74.28078125
13	ENrot	1-22	f6	11.645156250000001
14	ENrot	1-22	f6	14.074531250000001
15	ENrot	1-22	f6	38.632343750000004
16	ENrot	1-22	f6	106.25875
17	ENrot	1-22	f6	74.75609375
18	ENrot	1-22	f6	120.33328125000001
19	ENrot	1-22	f6	80.77671875000001
20	ENrot	1-22	f6	25.957343750000003
21	ENrot	1-22	f6	4.5946875
22	ENrot	1-22	f6	200.23859375
23	ENrot	1-22	f6	376.15703125000005
24	ENrot	1-22	f6	306.78781250000003
25	ENrot	1-22	f6	45.2075
26	ENrot	1-22	f6	16.55671875
27	ENrot	1-22	f6	13.071093750000001
28	ENrot	1-22	f6	2.82546875
29	ENrot	1-22	f6	1061.0295312500002
30	ENrot	1-22	f6	838.9529687500001
31	ENrot	1-22	f6	130.1828125
32	ENrot	1-22	f6	9.955156250000002
33	ENrot	1-22	f6	5.360468750000001
34	ENrot	1-22	f6	4.805937500000001
35	ENrot	1-22	f6	4.35703125
36	ENrot	1-22	f6	17.269687500000003
37	ENrot	1-22	f6	68.84109375000001
38	ENrot	1-22	f6	20.385625
39	ENrot	1-22	f6	4.092968750000001
40	ENrot	1-22	f6	4.3834375
41	ENrot	1-22	f6	42.355625
42	ENrot	1-22	f6	89.33234375
43	ENrot	1-22	f6	31.000937500000003
44	ENrot	1-22	f6	16.371875000000003
45	ENrot	1-22	f6	1246.903125
46	ENrot	1-22	f6	3.5912500000000005
47	ENrot	1-22	f6	19.72546875
48	ENrot	1-22	f6	6.548750000000001
49	ENrot	1-22	f6	17.586562500000003
50	ENrot	1-22	f6	30.921718750000004
51	ENrot	1-22	f6	29.680625000000003
52	ENrot	1-22	f6	4.4890625
53	ENrot	1-22	f6	337.26062500000006
54	ENrot	1-22	f6	29.944687500000004
55	ENrot	1-22	f6	21.9171875
56	ENrot	1-22	f6	41.61625
57	ENrot	1-22	f6	126.01062500000002
58	ENrot	1-22	f6	49.221250000000005
59	ENrot	1-22	f6	84.63203125000001
60	ENrot	1-22	f6	2.82546875
61	ENrot	1-22	f6	4.3834375
62	ENrot	1-22	f6	43.491093750000005
63	ENrot	1-22	f6	4.805937500000001
64	ENrot	1-22	f6	7.869062500000001
65	ENrot	1-22	f6	3.2479687500000005
66	ENrot	1-22	f6	6.2846875
67	ENrot	1-22	f6	3.51203125
68	ENrot	1-22	f6	5.413281250000001
69	ENrot	1-22	f6	9.37421875
70	ENrot	1-22	f6	68.10171875
71	ENrot	1-22	f6	2.9310937500000005
72	ENrot	1-22	f6	4.40984375
73	ENrot	1-22	f6	44.626562500000006
74	ENrot	1-22	f6	8.47640625
75	ENrot	1-22	f6	7.472968750000001
76	ENrot	1-22	f6	6.2846875
77	ENrot	1-22	f6	16.66234375
78	ENrot	1-22	f6	38.658750000000005
79	ENrot	1-22	f6	358.4384375
80	ENrot	1-22	f6	56.79984375000001
81	ENrot	1-22	f6	56.56218750000001
82	ENrot	1-22	f6	7.684218750000001
83	ENrot	1-22	f6	2.851875
84	ENrot	1-22	f6	61.2625
85	ENrot	1-22	f6	2.82546875
86	ENrot	1-22	f6	3.485625
87	ENrot	1-22	f6	5.62453125
88	ENrot	1-22	f6	7.208906250000001
89	ENrot	1-22	f6	7.5257812500000005
90	ENrot	1-22	f6	19.03890625
91	ENrot	1-22	f6	6.522343750000001
92	ENrot	1-22	f6	3.3271875000000004
93	ENrot	1-22	f6	2.82546875
94	ENrot	1-22	f6	4.330625
95	ENrot	1-22	f6	18.29953125
96	ENrot	1-22	f6	3.7232812500000003
97	ENrot	1-22	f6	5.334062500000001
98	ENrot	1-22	f6	7.974687500000001
99	ENrot	1-22	f6	6.707187500000001
100	ENrot	1-22	f6	3.485625
101	ENrot	1-22	f6	2.9310937500000005
102	ENrot	1-22	f6	160.94609375000002
103	ENrot	1-22	f6	18.352343750000003
104	ENrot	1-22	f6	38.922812500000006
105	ENrot	1-22	f6	92.44828125000001
106	ENrot	1-22	f6	2.6934375000000004
107	ENrot	1-22	f6	3.5384375000000006
108	ENrot	1-22	f6	16.4246875
109	ENrot	1-22	f6	19.144531250000004
110	ENrot	1-22	f6	21.653125000000003
111	ENrot	1-22	f6	53.94796875000001
112	ENrot	1-22	f6	10.69453125
113	ENrot	1-22	f6	2.9310937500000005
114	ENrot	1-22	f6	27.937812500000003
115	ENrot	1-22	f6	3.82890625
116	ENrot	1-22	f6	24.267343750000002
117	ENrot	1-22	f6	2.7198437500000003
118	ENrot	1-22	f6	168.260625
119	ENrot	1-22	f6	4.145781250000001
120	ENrot	1-22	f6	44.0984375
121	ENrot	1-22	f6	6.443125
122	ENrot	1-22	f6	33.21906250000001
123	ENrot	1-22	f6	25.244375
124	ENrot	1-22	f6	5.62453125
125	ENrot	1-22	f6	14.840312500000001
126	ENrot	1-22	f6	3.7496875000000003
127	ENrot	1-22	f6	5.281250000000001
128	ENrot	1-22	f6	16.688750000000002
129	ENrot	1-22	f6	5.439687500000001
130	ENrot	1-22	f6	76.60453125000001
131	ENrot	1-22	f6	3.9345312500000005
132	ENrot	1-22	f6	7.816250000000001
133	ENrot	1-22	f6	16.028593750000002
134	ENrot	1-22	f6	9.53265625
135	ENrot	1-22	f6	8.344375000000001
136	ENrot	1-22	f6	3.14234375
137	ENrot	1-22	f6	3.19515625
138	ENrot	1-22	f6	3.3800000000000003
139	ENrot	1-22	f6	2.7198437500000003
140	ENrot	1-23	f14	4.3834375
141	ENrot	1-23	f14	10.272031250000001
142	ENrot	1-23	f14	12.991875000000002
143	ENrot	1-23	f14	16.609531250000003
144	ENrot	1-23	f14	17.95625
145	ENrot	1-23	f14	5.994218750000001
146	ENrot	1-23	f14	23.448750000000004
147	ENrot	1-23	f14	56.456562500000004
148	ENrot	1-23	f14	51.465781250000006
149	ENrot	1-23	f14	14.787500000000001
150	ENrot	1-23	f14	4.9379687500000005
151	ENrot	1-23	f14	7.605
152	ENrot	1-23	f14	17.005625000000002
153	ENrot	1-23	f14	20.596875
154	ENrot	1-23	f14	13.916093750000002
155	ENrot	1-23	f14	3.6704687500000004
156	ENrot	1-23	f14	3.6440625000000004
157	ENrot	1-23	f14	65.170625
158	ENrot	1-23	f14	59.91578125000001
159	ENrot	1-23	f14	121.65359375000001
160	ENrot	1-23	f14	9.453437500000001
161	ENrot	1-23	f14	43.623125
162	ENrot	1-23	f14	13.572812500000001
163	ENrot	1-23	f14	6.2582812500000005
164	ENrot	1-23	f14	3.6968750000000004
165	ENrot	1-23	f14	5.941406250000001
166	ENrot	1-23	f14	6.760000000000001
167	ENrot	1-23	f14	5.62453125
168	ENrot	1-23	f14	3.9081250000000005
169	ENrot	1-23	f14	56.85265625
170	ENrot	1-23	f14	60.97203125000001
171	ENrot	1-23	f14	4.8851562500000005
172	ENrot	1-23	f14	4.092968750000001
173	ENrot	1-23	f14	7.446562500000001
174	ENrot	1-23	f14	20.359218750000004
175	ENrot	1-23	f14	7.05046875
176	ENrot	1-23	f14	7.948281250000001
177	ENrot	1-23	f14	6.627968750000001
178	ENrot	1-23	f14	6.2318750000000005
179	ENrot	1-23	f14	9.189375
180	ENrot	1-23	f14	18.695625000000003
181	ENrot	1-23	f14	19.51421875
182	ENrot	1-23	f14	65.46109375
183	ENrot	1-23	f14	11.486718750000001
184	ENrot	1-23	f14	134.98875
185	ENrot	1-23	f14	3.7232812500000003
186	ENrot	1-23	f14	3.3271875000000004
187	ENrot	1-23	f14	18.7484375
188	ENrot	1-23	f14	1866.0504687500002
189	ENrot	1-23	f14	5.413281250000001
190	ENrot	1-23	f14	3.6440625000000004
191	ENrot	1-23	f14	142.065625
192	ENrot	1-23	f14	6.073437500000001
193	ENrot	1-23	f14	5.360468750000001
194	ENrot	1-23	f14	9.611875000000001
195	ENrot	1-23	f14	3.14234375
196	ENrot	1-23	f14	23.950468750000002
197	ENrot	1-23	f14	259.54703125000003
198	ENrot	1-23	f14	12.463750000000001
199	ENrot	1-23	f14	1267.1303125000002
200	ENrot	1-23	f14	7.076875000000001
201	ENrot	1-23	f14	3.0631250000000003
202	ENrot	1-23	f14	133.69484375000002
203	ENrot	1-23	f14	101.7696875
204	ENrot	1-23	f14	220.83546875000002
205	ENrot	1-23	f14	8.42359375
206	ENrot	1-23	f14	4.30421875
207	ENrot	1-23	f14	3.4328125000000003
208	ENrot	1-23	f14	10.1928125
209	ENrot	1-23	f14	9.110156250000001
210	ENrot	1-23	f14	3.9081250000000005
211	ENrot	1-23	f14	22.286875000000002
212	ENrot	1-23	f14	2.82546875
213	ENrot	1-23	f14	5.994218750000001
214	ENrot	1-23	f14	3.5648437500000005
215	ENrot	1-23	f14	9.902343750000002
216	ENrot	1-23	f14	3.1159375000000002
217	ENrot	1-23	f14	25.00671875
218	ENrot	1-23	f14	5.83578125
219	ENrot	1-23	f14	6.654375000000001
220	ENrot	1-23	f14	8.66125
221	ENrot	1-23	f14	179.35125000000002
222	ENrot	1-23	f14	3.7232812500000003
223	ENrot	1-23	f14	3.2215625
224	ENrot	1-23	f14	10.879375000000001
225	ENrot	1-23	f14	4.2778125000000005
226	ENrot	1-23	f14	10.985000000000001
227	ENrot	1-23	f14	8.8725
228	ENrot	1-23	f14	101.29437500000002
229	ENrot	1-23	f14	12.094062500000001
230	ENrot	1-23	f14	7.816250000000001
231	ENrot	1-23	f14	268.49875000000003
232	ENrot	1-23	f14	3.3271875000000004
233	ENrot	1-23	f14	3.4592187500000002
234	ENrot	1-23	f14	7.5785937500000005
235	ENrot	1-23	f14	3.9873437500000004
236	ENrot	1-23	f14	24.663437500000004
237	ENrot	1-23	f14	11.301875
238	ENrot	1-23	f14	8.450000000000001
239	ENrot	1-23	f14	4.43625
240	ENrot	1-23	f14	3.4064062500000003
241	ENrot	1-23	f14	7.948281250000001
242	ENrot	1-23	f14	3.14234375
243	ENrot	1-23	f14	10.95859375
244	ENrot	1-23	f14	2.9575000000000005
245	ENrot	1-23	f14	4.779531250000001
246	ENrot	1-23	f14	7.367343750000001
247	ENrot	1-23	f14	5.228437500000001
248	ENrot	1-23	f14	6.654375000000001
249	ENrot	1-23	f14	27.885
250	ENrot	1-23	f14	3.4592187500000002
251	ENrot	1-23	f14	7.208906250000001
252	ENrot	1-23	f14	6.36390625
253	ENrot	1-23	f14	2.6670312500000004
254	ENrot	1-23	f14	4.3834375
255	ENrot	1-23	f14	13.018281250000001
256	ENrot	1-23	f14	23.554375000000004
257	ENrot	1-23	f14	94.42875000000001
258	ENrot	1-23	f14	34.40734375
259	ENrot	1-23	f14	2.6934375000000004
260	ENrot	1-23	f14	4.2250000000000005
261	ENrot	1-23	f14	7.499375000000001
262	ENrot	1-23	f14	4.700312500000001
263	ENrot	1-23	f14	2.7198437500000003
264	ENrot	1-23	f14	3.6704687500000004
265	ENrot	1-23	f14	3.0895312500000003
266	ENrot	1-23	f14	3.8025
267	ENrot	1-23	f14	3.1159375000000002
268	ENrot	1-23	f14	8.58203125
269	ENrot	1-23	f14	3.3007812500000004
270	ENrot	1-23	f14	5.67734375
271	ENrot	1-23	f14	14.972343750000002
272	ENrot	1-23	f14	4.9379687500000005
273	ENrot	1-23	f14	7.499375000000001
274	ENrot	1-23	f14	2.9575000000000005
275	ENrot	1-23	f14	6.707187500000001
276	ENrot	1-23	f14	20.28
277	ENrot	1-23	f14	29.548593750000002
278	ENrot	1-23	f14	3.16875
279	ENrot	1-23	f14	15.685312500000002
280	ENrot	1-23	f14	4.40984375
281	ENrot	1-23	f14	2.7990625000000002
282	ENrot	1-23	f14	3.0103125000000004
283	ENrot	1-23	f14	25.587656250000002
284	ENrot	1-23	f14	28.254687500000003
285	ENrot	1-23	f14	8.027500000000002
286	ENrot	1-23	f14	7.446562500000001
287	ENrot	1-23	f14	2.6934375000000004
288	ENrot	1-23	f14	2.6934375000000004
289	ENrot	1-23	f14	2.7462500000000003
290	ENrot	1-23	f14	4.99078125
291	ENrot	1-23	f14	3.7496875000000003
292	ENrot	1-23	f14	26.934375000000003
293	ENrot	1-23	f14	7.789843750000001
294	ENrot	1-23	f14	16.345468750000002
295	ENrot	1-23	f14	3.0367187500000004
296	ENrot	1-23	f14	7.974687500000001
297	ENrot	1-23	f14	3.6704687500000004
298	ENrot	1-23	f14	8.31796875
299	ENrot	1-23	f14	4.066562500000001
300	ENrot	1-23	f14	5.386875000000001
301	ENrot	11-14	f5	285.0290625
302	ENrot	11-14	f5	33.377500000000005
303	ENrot	11-14	f5	28.09625
304	ENrot	11-14	f5	3.4592187500000002
305	ENrot	11-14	f5	12.780625
306	ENrot	11-14	f5	4.858750000000001
307	ENrot	11-14	f5	91.44484375
308	ENrot	11-14	f5	2.7990625000000002
309	ENrot	11-14	f5	38.553125
310	ENrot	11-14	f5	148.825625
311	ENrot	11-14	f5	5.413281250000001
312	ENrot	11-14	f5	3.3535937500000004
313	ENrot	11-14	f5	45.78843750000001
314	ENrot	11-14	f5	98.44250000000001
315	ENrot	11-14	f5	12.595781250000002
316	ENrot	11-14	f5	14.734687500000001
317	ENrot	11-14	f5	14.338593750000001
318	ENrot	11-14	f5	10.456875000000002
319	ENrot	11-14	f5	173.51546875000003
320	ENrot	11-14	f5	149.80265625
321	ENrot	11-14	f5	12.542968750000002
322	ENrot	11-14	f5	79.35078125000001
323	ENrot	11-14	f5	86.48046875000001
324	ENrot	11-14	f5	3.2215625
325	ENrot	11-14	f5	7.605
326	ENrot	11-14	f5	43.57031250000001
327	ENrot	11-14	f5	16.1078125
328	ENrot	11-14	f5	66.226875
329	ENrot	11-14	f5	540.8528125
330	ENrot	11-14	f5	80.169375
331	ENrot	11-14	f5	117.45500000000001
332	ENrot	11-14	f5	80.2221875
333	ENrot	11-14	f5	5.254843750000001
334	ENrot	11-14	f5	21.309843750000002
335	ENrot	11-14	f5	14.285781250000001
336	ENrot	11-14	f5	9.004531250000001
337	ENrot	11-14	f5	73.0925
338	ENrot	11-14	f5	66.9134375
339	ENrot	11-14	f5	10.456875000000002
340	ENrot	11-14	f5	14.972343750000002
341	ENrot	11-14	f5	4.2250000000000005
342	ENrot	11-14	f5	4.673906250000001
343	ENrot	11-14	f5	34.3809375
344	ENrot	11-14	f5	87.21984375000001
345	ENrot	11-14	f5	6.812812500000001
346	ENrot	11-14	f5	452.10140625
347	ENrot	11-14	f5	34.011250000000004
348	ENrot	11-14	f5	34.935468750000005
349	ENrot	11-14	f5	8.31796875
350	ENrot	11-14	f5	461.76609375000004
351	ENrot	11-14	f5	4.779531250000001
352	ENrot	11-14	f5	73.80546875
353	ENrot	11-14	f5	62.5828125
354	ENrot	11-14	f5	5.6509375
355	ENrot	11-14	f5	221.44281250000003
356	ENrot	11-14	f5	8.793281250000001
357	ENrot	11-14	f5	5.862187500000001
358	ENrot	11-14	f5	263.03265625
359	ENrot	11-14	f5	103.11640625000001
360	ENrot	11-14	f5	354.74156250000004
361	ENrot	11-14	f5	5.14921875
362	ENrot	11-14	f5	3.0631250000000003
363	ENrot	11-14	f5	101.29437500000002
364	ENrot	11-14	f5	2.851875
365	ENrot	11-14	f5	4.040156250000001
366	ENrot	11-14	f5	4.964375
367	ENrot	11-14	f5	9.42703125
368	ENrot	11-14	f5	87.56312500000001
369	ENrot	11-14	f5	22.894218750000004
370	ENrot	11-14	f5	3.8817187500000006
371	ENrot	11-14	f5	162.90015625
372	ENrot	11-14	f5	310.00937500000003
373	ENrot	11-14	f5	93.58375000000001
374	ENrot	11-14	f5	2.7462500000000003
375	ENrot	11-14	f5	4.753125000000001
376	ENrot	11-14	f5	8.15953125
377	ENrot	11-14	f5	4.805937500000001
378	ENrot	11-14	f5	8.26515625
379	ENrot	11-14	f5	25.297187500000003
380	ENrot	11-14	f5	31.581875000000004
381	ENrot	11-14	f5	35.30515625
382	ENrot	11-14	f5	17.771406250000002
383	ENrot	11-14	f5	26.32703125
384	ENrot	11-14	f5	8.027500000000002
385	ENrot	11-14	f5	1977.4584375000002
386	ENrot	11-14	f5	6.2054687500000005
387	ENrot	11-14	f5	22.947031250000002
388	ENrot	11-14	f5	2.82546875
389	ENrot	11-14	f5	3.3535937500000004
390	ENrot	11-14	f5	3.485625
391	ENrot	11-14	f5	3.4064062500000003
392	ENrot	11-14	f5	3.9081250000000005
393	ENrot	11-14	f5	92.73875000000001
394	ENrot	11-14	f5	146.55468750000003
395	ENrot	11-14	f5	309.56046875000004
396	ENrot	11-14	f5	9.79671875
397	ENrot	11-14	f5	20.676093750000003
398	ENrot	11-14	f5	165.17109375
399	ENrot	11-14	f5	46.68625
400	ENrot	11-14	f5	14.074531250000001
401	ENrot	11-14	f5	15.500468750000001
402	ENrot	11-14	f5	2.6670312500000004
403	ENrot	11-14	f5	31.819531250000004
404	ENrot	11-14	f5	19.012500000000003
405	ENrot	11-14	f5	179.85296875000003
406	ENrot	11-14	f5	49.643750000000004
407	ENrot	11-14	f5	19.804687500000004
408	ENrot	11-14	f5	3.6440625000000004
409	ENrot	11-14	f5	15.790937500000002
410	ENrot	11-14	f5	29.152500000000003
411	ENrot	11-14	f5	5.254843750000001
412	ENrot	11-14	f5	95.85468750000001
413	ENrot	11-14	f5	11.5659375
414	ENrot	11-14	f5	4.198593750000001
415	ENrot	11-14	f5	4.621093750000001
416	ENrot	11-14	f5	13.916093750000002
417	ENrot	11-14	f5	5.492500000000001
418	ENrot	11-14	f5	17.29609375
419	ENrot	11-14	f5	10.58890625
420	ENrot	11-14	f5	11.750781250000001
421	ENrot	11-14	f5	15.843750000000002
422	ENrot	11-14	f5	49.010000000000005
423	ENrot	11-14	f5	79.45640625000001
424	ENrot	11-14	f5	11.01140625
425	ENrot	11-14	f5	6.047031250000001
426	ENrot	11-14	f5	4.99078125
427	ENrot	11-14	f5	133.14031250000002
428	ENrot	11-14	f5	21.6003125
429	ENrot	11-14	f5	84.183125
430	ENrot	11-14	f5	26.538281250000004
431	ENrot	11-14	f5	3.4592187500000002
432	ENrot	11-14	f5	47.689687500000005
433	ENrot	11-14	f5	7.367343750000001
434	ENrot	11-14	f5	6.047031250000001
435	ENrot	11-14	f5	4.2778125000000005
436	ENrot	11-14	f5	228.7309375
437	ENrot	11-14	f5	49.06281250000001
438	ENrot	11-14	f5	3.7760937500000002
439	ENrot	11-14	f5	4.040156250000001
440	ENrot	11-14	f5	14.787500000000001
441	ENrot	11-14	f5	36.15015625
442	ENrot	11-14	f5	3.7760937500000002
443	ENrot	11-14	f5	153.02421875000002
444	ENrot	11-14	f5	120.86140625000002
445	ENrot	11-14	f5	38.262656250000006
446	ENrot	11-14	f5	12.12046875
447	ENrot	11-14	f5	25.059531250000003
448	ENrot	11-14	f5	15.157187500000001
449	ENrot	11-14	f5	4.2514062500000005
450	ENrot	11-14	f5	9.057343750000001
451	ENrot	11-14	f5	4.092968750000001
452	ENrot	11-14	f5	7.710625000000001
453	ENrot	11-14	f5	4.964375
454	ENrot	11-14	f5	3.0895312500000003
455	ENrot	11-14	f5	2.7726562500000003
456	ENrot	11-14	f5	6.41671875
457	ENrot	11-14	f5	24.663437500000004
458	ENrot	11-14	f5	9.057343750000001
459	ENrot	11-14	f5	5.915000000000001
460	ENrot	11-14	f5	4.647500000000001
461	ENrot	11-14	f5	4.779531250000001
462	ENrot	11-14	f5	4.4890625
463	ENrot	11-14	f5	22.47171875
464	ENrot	11-14	f5	13.38796875
465	ENrot	11-14	f5	99.04984375000001
466	ENrot	11-14	f5	17.08484375
467	ENrot	11-14	f5	12.17328125
468	ENrot	11-14	f5	9.400625000000002
469	ENrot	11-14	f5	48.138593750000005
470	ENrot	11-14	f5	7.103281250000001
471	ENrot	11-14	f5	3.3007812500000004
472	ENrot	11-14	f5	3.4592187500000002
473	ENrot	11-14	f5	4.330625
474	ENrot	11-14	f5	2.9575000000000005
475	ENrot	11-14	f5	5.73015625
476	ENrot	11-14	f5	4.43625
477	ENrot	11-14	f5	12.22609375
478	ENrot	11-14	f5	3.9873437500000004
479	ENrot	11-14	f5	11.5659375
480	ENrot	11-14	f5	5.518906250000001
481	ENrot	11-14	f5	14.629062500000002
482	ENrot	11-14	f5	5.281250000000001
483	ENrot	11-14	f5	4.647500000000001
484	ENrot	11-14	f5	4.330625
485	ENrot	11-14	f5	75.75953125000001
486	ENrot	11-14	f5	12.463750000000001
487	ENrot	11-14	f5	54.2384375
488	ENrot	11-14	f5	3.9873437500000004
489	ENrot	11-14	f5	5.518906250000001
490	ENrot	11-14	f5	52.25796875
491	ENrot	11-14	f5	68.15453125
492	ENrot	11-14	f5	5.307656250000001
493	ENrot	11-14	f5	5.5981250000000005
494	ENrot	11-14	f5	8.397187500000001
495	ENrot	11-14	f5	4.858750000000001
496	ENrot	11-14	f5	4.647500000000001
497	ENrot	11-14	f5	19.778281250000003
498	ENrot	11-14	f5	11.275468750000002
499	ENrot	11-14	f5	6.073437500000001
500	ENrot	11-14	f5	4.040156250000001
501	ENrot	11-14	f5	3.6176562500000005
502	ENrot	11-14	f5	3.1159375000000002
503	ENrot	11-14	f5	6.020625000000001
504	ENrot	11-14	f5	5.941406250000001
505	ENrot	11-14	f5	4.46265625
506	ENrot	11-14	f5	2.82546875
507	ENrot	11-14	f5	75.733125
508	ENrot	11-14	f5	109.00500000000001
509	ENrot	11-14	f5	21.785156250000004
510	ENrot	11-14	f5	48.66671875000001
511	ENrot	11-14	f5	3.6440625000000004
512	ENrot	11-14	f5	157.75093750000002
513	ENrot	11-14	f5	6.2318750000000005
514	ENrot	11-14	f5	9.506250000000001
515	ENrot	11-14	f5	4.56828125
516	ENrot	11-14	f5	58.040937500000005
517	ENrot	11-14	f5	37.41765625
518	ENrot	11-14	f5	52.706875000000004
519	ENrot	11-14	f5	57.67125000000001
520	ENrot	11-14	f5	73.9903125
521	ENrot	11-14	f5	40.9825
522	ENrot	11-14	f5	4.040156250000001
523	ENrot	11-14	f5	3.2743750000000005
524	ENrot	11-14	f5	18.669218750000002
525	ENrot	11-14	f5	26.749531250000004
526	ENrot	11-14	f5	4.119375000000001
527	ENrot	11-14	f5	3.6176562500000005
528	ENrot	11-14	f5	2.9575000000000005
529	ENrot	11-14	f5	6.2054687500000005
530	ENrot	11-14	f5	65.593125
531	ENrot	11-14	f5	3.0367187500000004
532	ENrot	11-14	f5	3.51203125
533	ENrot	11-14	f5	8.502812500000001
534	ENrot	11-14	f5	2.9310937500000005
535	ENrot	11-14	f5	12.17328125
536	ENrot	11-14	f5	127.11968750000001
537	ENrot	11-14	f5	4.964375
538	ENrot	11-14	f5	11.592343750000001
539	ENrot	11-14	f5	3.485625
540	ENrot	11-14	f5	6.2846875
541	ENrot	11-14	f5	8.793281250000001
542	ENrot	11-14	f5	3.51203125
543	ENrot	11-14	f5	3.0367187500000004
544	ENrot	11-14	f5	26.4590625
545	ENrot	11-14	f5	13.467187500000001
546	ENrot	11-14	f5	4.647500000000001
547	ENrot	11-14	f5	10.166406250000001
548	ENrot	11-14	f5	8.58203125
549	ENrot	11-14	f5	6.812812500000001
550	ENrot	11-14	f5	34.222500000000004
551	ENrot	11-14	f5	15.949375000000002
552	ENrot	11-14	f5	19.93671875
553	ENrot	11-14	f5	4.145781250000001
554	ENrot	11-14	f5	16.39828125
555	ENrot	11-14	f5	28.571562500000002
556	ENrot	11-14	f5	9.902343750000002
557	ENrot	11-14	f5	21.25703125
558	ENrot	11-14	f5	97.67671875
559	ENrot	11-14	f5	5.360468750000001
560	ENrot	11-14	f5	3.9081250000000005
561	ENrot	11-14	f5	5.73015625
562	ENrot	11-14	f5	26.274218750000003
563	ENrot	11-14	f5	3.4592187500000002
564	ENrot	11-14	f5	3.19515625
565	ENrot	11-14	f5	8.15953125
566	ENrot	11-14	f5	3.6968750000000004
567	ENrot	11-14	f5	4.30421875
568	ENrot	11-14	f5	2.7726562500000003
569	ENrot	11-14	f5	6.94484375
570	ENrot	11-14	f5	3.5648437500000005
571	ENrot	11-14	f5	4.964375
572	ENrot	11-14	f5	8.740468750000002
573	ENrot	11-14	f5	11.697968750000001
574	ENrot	11-14	f5	20.7025
575	ENrot	11-14	f5	5.07
576	ENrot	11-14	f5	8.05390625
577	ENrot	11-14	f5	5.62453125
578	ENrot	11-14	f5	3.485625
579	ENrot	11-14	f5	5.09640625
580	ENrot	11-14	f5	10.14
581	ENrot	11-14	f5	9.63828125
582	ENrot	11-14	f5	4.145781250000001
583	ENrot	11-14	f5	13.123906250000001
584	ENrot	11-14	f5	21.15140625
585	ENrot	11-14	f5	4.119375000000001
586	ENrot	11-14	f5	17.3225
587	ENrot	11-14	f5	43.80796875000001
588	ENrot	11-14	f5	4.092968750000001
589	ENrot	11-14	f5	16.345468750000002
590	ENrot	11-14	f5	2.9575000000000005
591	ENrot	11-14	f5	3.2479687500000005
592	ENrot	11-14	f5	9.9815625
593	ENrot	11-14	f5	49.247656250000006
594	ENrot	11-14	f5	6.3903125
595	ENrot	11-14	f5	3.14234375
596	ENrot	11-14	f5	10.4040625
597	ENrot	11-14	f5	16.55671875
598	ENrot	11-14	f5	3.1159375000000002
599	ENrot	11-14	f5	36.044531250000006
600	ENrot	11-14	f5	5.228437500000001
601	ENrot	11-14	f5	4.4890625
602	ENrot	11-14	f5	4.4890625
603	ENrot	11-14	f5	19.435000000000002
604	ENrot	11-14	f5	13.467187500000001
605	ENrot	11-14	f5	15.711718750000001
606	ENrot	11-14	f5	5.62453125
607	ENrot	11-14	f5	2.7726562500000003
608	ENrot	11-14	f5	7.156093750000001
609	ENrot	11-14	f5	4.753125000000001
610	ENrot	11-14	f5	9.849531250000002
611	ENrot	11-14	f5	20.200781250000002
612	ENrot	11-14	f5	22.26046875
613	ENrot	11-14	f5	10.430468750000001
614	ENrot	11-14	f5	11.01140625
615	ENrot	11-14	f5	2.9839062500000004
616	ENrot	11-14	f5	32.294843750000005
617	ENrot	11-14	f5	13.361562500000002
618	ENrot	11-14	f5	7.0240625
619	ENrot	11-14	f5	3.4064062500000003
620	ENrot	11-14	f5	10.14
621	ENrot	11-14	f5	34.5921875
622	ENrot	11-14	f5	12.27890625
623	ENrot	11-14	f5	11.301875
624	ENrot	11-14	f5	9.717500000000001
625	ENrot	11-14	f5	8.898906250000001
626	ENrot	11-14	f5	22.36609375
627	ENrot	11-14	f5	8.52921875
628	ENrot	11-14	f5	4.43625
629	ENrot	11-14	f5	5.862187500000001
630	ENrot	11-14	f5	35.569218750000005
631	ENrot	11-14	f5	6.3903125
632	ENrot	11-14	f5	36.493437500000006
633	ENrot	11-14	f5	10.773750000000001
634	ENrot	11-14	f5	2.7990625000000002
635	ENrot	11-14	f5	10.58890625
636	ENrot	11-14	f5	8.8725
637	ENrot	11-14	f5	9.110156250000001
638	ENrot	11-14	f5	13.625625000000001
639	ENrot	11-14	f5	5.254843750000001
640	ENrot	11-14	f5	4.040156250000001
641	ENrot	11-14	f5	3.6440625000000004
642	ENrot	11-14	f5	7.393750000000001
643	ENrot	11-14	f5	6.2054687500000005
644	ENrot	11-14	f5	9.902343750000002
645	ENrot	11-14	f5	6.839218750000001
646	ENrot	11-14	f5	6.522343750000001
647	ENrot	11-14	f5	7.842656250000001
648	ENrot	11-14	f5	7.6578125
649	ENrot	11-14	f5	5.09640625
650	ENrot	11-14	f5	6.8656250000000005
651	ENrot	11-14	f5	2.6670312500000004
652	ENrot	11-14	f5	5.14921875
653	ENrot	11-14	f5	21.573906250000004
654	ENrot	11-14	f5	19.19734375
655	ENrot	11-14	f5	15.949375000000002
656	ENrot	11-14	f5	6.41671875
657	ENrot	11-14	f5	2.7726562500000003
658	ENrot	11-14	f5	12.252500000000001
659	ENrot	11-14	f5	10.430468750000001
660	ENrot	11-14	f5	7.5521875000000005
661	ENrot	11-14	f5	8.66125
662	ENrot	11-14	f5	4.2250000000000005
663	ENrot	11-14	f5	12.041250000000002
664	ENrot	11-14	f5	2.87828125
665	ENrot	11-14	f5	7.076875000000001
666	ENrot	11-14	f5	4.35703125
667	ENrot	11-14	f5	3.9609375000000004
668	ENrot	11-14	f5	6.36390625
669	ENrot	11-14	f5	2.6670312500000004
670	ENrot	11-14	f5	5.413281250000001
671	ENrot	11-14	f5	2.82546875
672	ENrot	11-14	f5	6.733593750000001
673	ENrot	11-14	f5	2.6934375000000004
674	ENrot	11-14	f5	4.330625
675	ENrot	11-14	f5	5.14921875
676	ENrot	11-14	f5	6.97125
677	ENrot	11-14	f5	2.851875
678	ENrot	11-14	f5	3.4328125000000003
679	ENrot	11-14	f5	13.044687500000002
680	ENrot	11-14	f5	2.7990625000000002
681	ENrot	11-14	f5	5.20203125
682	ENrot	11-14	f5	8.291562500000001
683	ENrot	11-14	f5	3.0631250000000003
684	ENrot	11-14	f5	3.7760937500000002
685	ENrot	11-14	f5	3.14234375
686	ENrot	11-14	f5	6.707187500000001
687	ENrot	11-14	f5	3.3800000000000003
688	ENrot	11-14	f5	6.812812500000001
689	ENrot	11-14	f5	4.9115625000000005
690	ENrot	11-14	f5	3.5912500000000005
691	ENrot	11-14	f5	7.314531250000001
692	ENrot	11-14	f5	3.3800000000000003
693	ENrot	11-14	f5	2.6670312500000004
694	ENrot	11-14	f5	10.14
695	ENrot	11-14	f5	2.9046875
696	ENrot	11-14	f5	2.6670312500000004
0	ENGFP	10-9	f8	6.047031250000001
1	ENGFP	10-9	f8	2568.13984375
2	ENGFP	10-9	f8	36.678281250000005
3	ENGFP	10-9	f8	68.36578125000001
4	ENGFP	10-9	f8	23.554375000000004
5	ENGFP	10-9	f8	20.174375
6	ENGFP	10-9	f9	4883.255
7	ENGFP	10-9	f9	37.68171875
8	ENGFP	10-9	f9	86.7709375
9	ENGFP	10-9	f9	2.851875
10	ENGFP	10-9	f9	3.3007812500000004
11	ENGFP	10-9	f9	102.27140625000001
12	ENGFP	10-10	f2	1607.6389062500002
13	ENGFP	10-10	f2	84.10390625000001
14	ENGFP	10-10	f2	3659.03484375
15	ENGFP	10-10	f2	851.9448437500001
16	ENGFP	10-10	f2	179.45687500000003
0	ENrot	10-9	f2	3.7232812500000003
1	ENrot	10-9	f2	24.742656250000003
2	ENrot	10-9	f2	3.5648437500000005
3	ENrot	10-9	f2	35.0146875
4	ENrot	10-9	f2	48.40265625000001
5	ENrot	10-9	f2	48.61390625000001
6	ENrot	10-9	f2	26.8815625
7	ENrot	10-9	f2	95.6434375
8	ENrot	10-9	f2	163.74515625
9	ENrot	10-9	f2	185.92640625
10	ENrot	10-9	f2	4.040156250000001
11	ENrot	10-9	f2	104.75359375000001
12	ENrot	10-9	f2	3.3271875000000004
13	ENrot	10-9	f2	6.680781250000001
14	ENrot	10-9	f2	143.65
15	ENrot	10-9	f2	14.70828125
16	ENrot	10-9	f2	8.238750000000001
17	ENrot	10-9	f2	6.786406250000001
18	ENrot	10-9	f2	3.0367187500000004
19	ENrot	10-9	f2	41.061718750000004
20	ENrot	10-9	f2	3.6968750000000004
21	ENrot	10-9	f2	3.3271875000000004
22	ENrot	10-9	f2	20.887343750000003
23	ENrot	10-9	f2	3.9609375000000004
24	ENrot	10-9	f2	30.287968750000005
25	ENrot	10-9	f2	4.9379687500000005
26	ENrot	10-9	f2	5.09640625
27	ENrot	10-9	f2	4.541875
28	ENrot	10-9	f2	10.4040625
29	ENrot	10-9	f2	42.0915625
30	ENrot	10-9	f2	3.3535937500000004
31	ENrot	10-9	f2	10.430468750000001
32	ENrot	10-9	f2	22.815
33	ENrot	10-9	f2	9.32140625
34	ENrot	10-9	f2	9.37421875
35	ENrot	10-9	f2	27.145625000000003
36	ENrot	10-9	f2	8.47640625
37	ENrot	10-9	f2	6.97125
38	ENrot	10-9	f2	3.7496875000000003
39	ENrot	10-9	f2	9.189375
40	ENrot	10-9	f2	6.707187500000001
41	ENrot	10-9	f2	12.595781250000002
42	ENrot	10-9	f2	2.7462500000000003
43	ENrot	10-9	f2	4.779531250000001
44	ENrot	10-10	f4	29.522187500000005
45	ENrot	10-10	f4	5.20203125
46	ENrot	10-10	f4	3.2479687500000005
47	ENrot	10-10	f4	11.064218750000002
48	ENrot	10-10	f4	17.375312500000003
49	ENrot	10-10	f4	3.7496875000000003
50	ENrot	10-10	f4	14.629062500000002
51	ENrot	10-10	f4	73.03968750000001
52	ENrot	10-10	f4	3.1159375000000002
53	ENrot	10-10	f4	10.509687500000002
54	ENrot	10-10	f4	173.77953125000002
55	ENrot	10-10	f4	71.0328125
56	ENrot	10-10	f4	5.466093750000001
57	ENrot	10-10	f4	9.53265625
58	ENrot	10-10	f4	164.53734375000002
59	ENrot	10-10	f4	2.87828125
60	ENrot	10-10	f4	3.82890625
61	ENrot	10-10	f4	50.356718750000006
62	ENrot	10-10	f4	32.82296875
63	ENrot	10-10	f4	6.073437500000001
64	ENrot	10-10	f4	3.1159375000000002
65	ENrot	10-10	f4	5.413281250000001
66	ENrot	10-10	f4	3.16875
67	ENrot	10-10	f4	5.09640625
68	ENrot	10-24	f1	26.934375000000003
69	ENrot	10-24	f1	18.325937500000002
70	ENrot	10-24	f1	163.69234375000002
71	ENrot	10-24	f1	114.76156250000001
72	ENrot	10-24	f1	88.88343750000001
73	ENrot	10-24	f1	30.763281250000002
74	ENrot	10-24	f1	13.757656250000002
75	ENrot	10-24	f1	3.82890625
76	ENrot	10-24	f1	9.955156250000002
77	ENrot	10-24	f1	4.832343750000001
78	ENrot	10-24	f1	33.0078125
79	ENrot	10-24	f1	21.309843750000002
80	ENrot	10-24	f1	75.12578125
81	ENrot	10-24	f1	3.7232812500000003
82	ENrot	10-24	f1	37.496875
83	ENrot	10-24	f1	4.330625
84	ENrot	10-24	f1	10.14
85	ENrot	10-24	f1	6.522343750000001
0	ENGFP	4-24	f1	23073.358750000003
1	ENGFP	4-24	f1	6296.095
2	ENGFP	4-24	f1	50.48875
3	ENGFP	4-25	f1	6.047031250000001
4	ENGFP	4-25	f1	5.967812500000001
5	ENGFP	4-25	f1	81.83296875
6	ENGFP	4-25	f1	1155.2470312500002
7	ENGFP	4-25	f1	419.75375
8	ENGFP	4-25	f1	14.153750000000002
9	ENGFP	4-25	f1	4.753125000000001
10	ENGFP	4-25	f1	43.64953125
11	ENGFP	4-25	f1	4.832343750000001
12	ENGFP	4-25	f1	926.3312500000001
13	ENGFP	4-25	f1	4.43625
14	ENGFP	5-29	f12	1320.52375
15	ENGFP	5-29	f12	10.985000000000001
0	ENrot	4-24	f132	24.372968750000002
1	ENrot	4-24	f132	2.7462500000000003
2	ENrot	4-24	f132	3.14234375
3	ENrot	4-24	f132	6.99765625
4	ENrot	4-24	f132	3.6968750000000004
5	ENrot	4-24	f132	11.6715625
6	ENrot	4-24	f132	3.9081250000000005
7	ENrot	4-24	f132	3.2479687500000005
8	ENrot	4-24	f132	4.119375000000001
9	ENrot	4-24	f132	5.20203125
10	ENrot	4-24	f132	9.26859375
11	ENrot	4-24	f132	7.895468750000001
12	ENrot	4-24	f132	5.281250000000001
13	ENrot	4-24	f132	10.219218750000001
14	ENrot	4-24	f132	4.2514062500000005
15	ENrot	4-24	f132	3.14234375
16	ENrot	4-24	f132	4.172187500000001
17	ENrot	4-24	f132	9.611875000000001
18	ENrot	4-24	f132	5.281250000000001
19	ENrot	4-24	f132	2.7990625000000002
20	ENrot	4-24	f132	8.291562500000001
21	ENrot	4-24	f132	2.9310937500000005
22	ENrot	4-24	f132	4.964375
23	ENrot	4-24	f132	2.6670312500000004
24	ENrot	4-24	f132	6.9184375000000005
25	ENrot	4-24	f132	9.955156250000002
26	ENrot	4-24	f132	5.73015625
27	ENrot	4-24	f132	7.499375000000001
28	ENrot	4-24	f132	3.3271875000000004
29	ENrot	4-24	f132	3.3800000000000003
30	ENrot	4-24	f132	8.502812500000001
31	ENrot	4-24	f132	6.126250000000001
32	ENrot	8-16	f2	7.605
33	ENrot	8-16	f2	4.43625
34	ENrot	8-16	f2	6.99765625
35	ENrot	8-16	f2	13.28234375
36	ENrot	8-16	f2	9.400625000000002
37	ENrot	8-16	f2	5.04359375
38	ENrot	8-16	f2	3.3007812500000004
39	ENrot	8-16	f2	10.060781250000002
40	ENrot	8-16	f2	5.5717187500000005
41	ENrot	8-16	f2	5.439687500000001
42	ENrot	8-16	f2	4.145781250000001
43	ENrot	8-16	f2	5.466093750000001
44	ENrot	8-16	f2	4.858750000000001
45	ENrot	8-16	f2	3.2479687500000005
46	ENrot	8-16	f2	2.9046875
47	ENrot	8-16	f2	12.88625
48	ENrot	8-16	f2	136.4675
49	ENrot	8-16	f2	3.7496875000000003
50	ENrot	8-16	f2	5.941406250000001
