## Supplementary material for "Imaging the impact of rotifer consumption on bacterial behaviors in the zebrafish gut": CSV files of plotted data: fig2J.csv

	day	fish	treatment	abundance	logAbundance
0	10-23-2024	5	EN	18600	4.269512944217916
1	10-23-2024	6	EN	22050	4.343408593803857
2	10-24-2024	5	EN	2350	3.3710678622717363
3	10-24-2024	6	EN	9950	3.9978230807457256
4	11-6-24	4	EN	35500	4.550228353055094
5	11-6-24	5	EN	2750	3.439332693830263
6	11-6-24	6	EN	6250	3.7958800173440754
7	11-15-24	1	EN	11600	4.064457989226918
8	11-15-24	7	EN	9300	3.9684829485539352
9	01-22-25	1	EN	15000	4.176091259055681
10	01-22-25	2	EN	50	1.6989700043360187
11	01-22-25	3	EN	2750	3.439332693830263
12	01-23-25	1	EN	150	2.1760912590556813
13	01-23-25	2	EN	4350	3.6384892569546374
14	01-23-25	3	EN	1000	3.0
15	10-23-2024	1	EN+rot	2300	3.361727836017593
16	10-23-2024	2	EN+rot	12000	4.079181246047625
17	10-24-2024	1	EN+rot	14600	4.164352855784437
18	10-24-2024	2	EN+rot	3300	3.5185139398778875
19	10-24-2024	3	EN+rot	4450	3.6483600109809315
20	11-6-24	1	EN+rot	750	2.8750612633917
21	11-6-24	2	EN+rot	1150	3.060697840353612
22	11-6-24	3	EN+rot	1450	3.161368002234975
23	11-15-24	8	EN+rot	16900	4.227886704613674
24	01-22-25	4	EN+rot	4750	3.6766936096248664
25	01-22-25	5	EN+rot	4250	3.6283889300503116
26	01-22-25	6	EN+rot	47500	4.676693609624866
27	01-23-25	5	EN+rot	1850	3.2671717284030137
28	01-23-25	6	EN+rot	100	2.0
