## Supplementary material for "Imaging the impact of rotifer consumption on bacterial behaviors in the zebrafish gut": CSV files of plotted data: fig3J.csv

	day	fish	treatment	tot abundance	logAbundance
0	11-19-24	4	Z20	47850	4.679881942112862
1	11-19-24	5	Z20	1850	3.2671717284030137
2	11-19-24	6	Z20	19250	4.28443073384452
3	11-20-24	8	Z20	25200	4.401400540781544
4	11-21-24	8	Z20	4900	3.690196080028514
5	12-03-24	8	Z20	12500	4.096910013008056
6	12-04-24	8	Z20	4750	3.6766936096248664
7	02-05-25	1	Z20	4550	3.6580113966571126
8	02-05-25	2	Z20	3500	3.5440680443502757
9	02-05-25	3	Z20	28700	4.457881896733992
10	02-06-25	1	Z20	2350	3.3710678622717363
11	02-06-25	2	Z20	100	2.0
12	02-06-25	3	Z20	8400	3.9242792860618816
13	02-26-25	1	Z20	700	2.845098040014257
14	02-26-25	2	Z20	1950	3.290034611362518
15	02-26-25	3	Z20	1500	3.1760912590556813
16	02-27-25	1	Z20	8250	3.916453948549925
17	02-27-25	2	Z20	3900	3.591064607026499
18	02-27-25	3	Z20	45000	4.653212513775344
19	11-19-24	1	Z20+rot	68000	4.832508912706237
20	11-19-24	2	Z20+rot	25250	4.402261382454681
21	11-19-24	3	Z20+rot	27000	4.431363764158987
22	11-20-24	7	Z20+rot	25300	4.4031205211758175
23	11-21-24	7	Z20+rot	10000	4.0
24	12-03-24	7	Z20+rot	6500	3.8129133566428557
25	12-04-24	7	Z20+rot	98000	4.991226075692495
26	02-05-25	4	Z20+rot	20750	4.317018101048111
27	02-05-25	5	Z20+rot	14050	4.1476763242410986
28	02-05-25	6	Z20+rot	28500	4.45484486000851
29	02-06-25	4	Z20+rot	16000	4.204119982655925
30	02-06-25	5	Z20+rot	36500	4.562292864456475
31	02-06-25	6	Z20+rot	12850	4.108903127667313
32	02-26-25	4	Z20+rot	12500	4.096910013008056
33	02-26-25	5	Z20+rot	44250	4.645913275033844
34	02-26-25	6	Z20+rot	8300	3.9190780923760737
35	02-27-25	4	Z20+rot	40000	4.6020599913279625
36	02-27-25	5	Z20+rot	5450	3.7363965022766426
37	02-27-25	6	Z20+rot	148500	5.171726453653231
