## Supplementary material for "Imaging the impact of rotifer consumption on bacterial behaviors in the zebrafish gut": CSV files of plotted data: fig4DEthr100.csv

	date	channel	source_image	total_counts
0	april_02	RFP	dpf6_acq0_fed	1476
1	april_02	RFP	dpf6_acq0_unfed	902
2	april_02	RFP	dpf6_acq11_fed	4787
3	april_02	RFP	dpf6_acq1_fed	1234
4	april_02	RFP	dpf6_acq1_unfed	1461
5	april_02	RFP	dpf6_acq2_fed	3434
6	april_02	RFP	dpf6_acq2_unfed	3945
7	april_02	RFP	dpf6_acq3_fed	1758
8	april_02	RFP	dpf6_acq3_unfed	3535
9	april_02	RFP	dpf6_acq4_fed	821
10	april_02	RFP	dpf6_acq4_unfed	4976
11	april_02	RFP	dpf6_acq5_fed	2447
12	april_02	RFP	dpf6_acq5_unfed	3304
13	april_02	RFP	dpf6_acq6_fed	1609
14	april_02	RFP	dpf6_acq6_unfed	2976
15	april_02	RFP	dpf6_acq7_fed	9099
16	april_02	RFP	dpf6_acq7_unfed	3026
17	april_02	RFP	dpf6_acq8_fed	2544
18	april_02	RFP	dpf6_acq9_fed	5758
19	april_02	GFP	dpf6_acq0_fed	418
20	april_02	GFP	dpf6_acq0_unfed	7809
21	april_02	GFP	dpf6_acq11_fed	1055
22	april_02	GFP	dpf6_acq1_fed	910
23	april_02	GFP	dpf6_acq1_unfed	2046
24	april_02	GFP	dpf6_acq2_fed	3681
25	april_02	GFP	dpf6_acq2_unfed	4474
26	april_02	GFP	dpf6_acq3_fed	573
27	april_02	GFP	dpf6_acq3_unfed	5384
28	april_02	GFP	dpf6_acq4_fed	2741
29	april_02	GFP	dpf6_acq4_unfed	4365
30	april_02	GFP	dpf6_acq5_fed	1640
31	april_02	GFP	dpf6_acq5_unfed	6136
32	april_02	GFP	dpf6_acq6_fed	830
33	april_02	GFP	dpf6_acq6_unfed	1414
34	april_02	GFP	dpf6_acq7_fed	4110
35	april_02	GFP	dpf6_acq7_unfed	866
36	april_02	GFP	dpf6_acq8_fed	1180
37	april_02	GFP	dpf6_acq9_fed	5754
38	april_16	RFP	dpf6_acq0_fed	291
39	april_16	RFP	dpf6_acq0_unfed	784
40	april_16	RFP	dpf6_acq10_fed	421
41	april_16	RFP	dpf6_acq11_fed	171
42	april_16	RFP	dpf6_acq12_fed	1044
43	april_16	RFP	dpf6_acq12_unfed	464
44	april_16	RFP	dpf6_acq13_fed	192
45	april_16	RFP	dpf6_acq13_unfed	2116
46	april_16	RFP	dpf6_acq1_fed	2920
47	april_16	RFP	dpf6_acq1_unfed	580
48	april_16	RFP	dpf6_acq2_fed	2334
49	april_16	RFP	dpf6_acq2_unfed	39
50	april_16	RFP	dpf6_acq3_fed	603
51	april_16	RFP	dpf6_acq3_unfed	108
52	april_16	RFP	dpf6_acq4_fed	371
53	april_16	RFP	dpf6_acq4_unfed	1284
54	april_16	RFP	dpf6_acq5_fed	1521
55	april_16	RFP	dpf6_acq6_fed	95
56	april_16	RFP	dpf6_acq6_unfed	955
57	april_16	RFP	dpf6_acq7_fed	570
58	april_16	RFP	dpf6_acq7_unfed	500
59	april_16	RFP	dpf6_acq8_unfed	927
60	april_16	RFP	dpf6_acq9_unfed	577
61	april_16	GFP	dpf6_acq0_fed	1855
62	april_16	GFP	dpf6_acq0_unfed	3478
63	april_16	GFP	dpf6_acq10_fed	268
64	april_16	GFP	dpf6_acq11_fed	251
65	april_16	GFP	dpf6_acq12_fed	828
66	april_16	GFP	dpf6_acq12_unfed	579
67	april_16	GFP	dpf6_acq13_fed	165
68	april_16	GFP	dpf6_acq13_unfed	1180
69	april_16	GFP	dpf6_acq1_fed	4224
70	april_16	GFP	dpf6_acq1_unfed	6566
71	april_16	GFP	dpf6_acq2_fed	1550
72	april_16	GFP	dpf6_acq2_unfed	1124
73	april_16	GFP	dpf6_acq3_fed	4167
74	april_16	GFP	dpf6_acq3_unfed	2375
75	april_16	GFP	dpf6_acq4_fed	729
76	april_16	GFP	dpf6_acq4_unfed	4490
77	april_16	GFP	dpf6_acq5_fed	5010
78	april_16	GFP	dpf6_acq6_fed	235
79	april_16	GFP	dpf6_acq6_unfed	3632
80	april_16	GFP	dpf6_acq7_fed	1458
81	april_16	GFP	dpf6_acq7_unfed	574
82	april_16	GFP	dpf6_acq8_unfed	5194
83	april_16	GFP	dpf6_acq9_unfed	3764
